# Uncovering missed indels by leveraging unmapped reads

**DOI:** 10.1101/488601

**Authors:** Mohammad Shabbir Hasan, Xiaowei Wu, Liqing Zhang

## Abstract

In current practice, Next Generation Sequencing (NGS) applications start with mapping/aligning short reads to the reference genome, with the aim of identifying genetic mutations. While most short reads can be mapped to the reference genome accurately by existing alignment tools, a significant number remain unmapped and excluded from downstream analyses thus potentially discarding important biological information hidden in the unmapped reads. This paper describes Genesis-indel, a computational pipeline that explores the unmapped reads to identify novel indels that are initially missed in the alignment procedure. Genesis-indel is applied to the unmapped reads of 30 Breast Cancer patients from TCGA. Results show that the unmapped reads are conserved between the two subtypes of breast cancer investigated in this study and might contribute to the divergence between the subtypes. Genesis-indel is able to leverage the unmapped reads to identify 72,997 small to large novel high-quality indels previously not found in the original alignments and among them, 16,141 have not been annotated in the widely used mutation database. Statistical analysis shows that these new indels mostly altered the oncogenes and tumor suppressor genes. Functional annotation further reveals that these indels are strongly correlated to pathways of cancer and can have high to moderate impact on protein functions. Additionally, these indels overlap with the genes that are missed in the indels from the originally mapped reads and contribute to the tumorigenesis in multiple carcinomas.
