## Supplementary material for "Uncovering missed indels by leveraging unmapped reads": supplementary_table_S1.xlsx

### Sheet: Oncogene
chr1	32716840	32751766	LCK	.	+
chr1	43803520	43818443	MPL	.	+
chr1	59246460	59249999	JUN	.	-
chr1	115247090	115259515	NRAS	.	-
chr1	156785432	156851642	NTRK1	.	+
chr1	179068462	179198819	ABL2	.	-
chr1	186280784	186344825	TPR	.	-
chr1	205566684	205601090	ELK4	.	-
chr2	16080686	16087129	MYCN	.	+
chr2	60677655	60782289	BCL11A	.	-
chr2	61108656	61158745	REL	.	+
chr2	113973574	114036527	PAX8	.	-
chr2	219845809	219850379	FEV	.	-
chr3	12328867	12475855	PPARG	.	+
chr3	12625100	12705725	RAF1	.	-
chr3	41236232	41301587	CTNNB1	.	+
chr3	69788586	70017488	MITF	.	+
chr3	100428175	100467810	TFG	.	+
chr3	105374305	105588396	CBLB	.	-
chr3	178865902	178957881	PIK3CA	.	+
chr3	187439165	187463515	BCL6	.	-
chr4	55524085	55606881	KIT	.	+
chr4	106067032	106200973	TET2	.	+
chr6	391739	411447	IRF4	.	+
chr6	18224099	18265054	DEK	.	-
chr6	34204650	34214008	HMGA1	.	+
chr6	37137979	37143202	PIM1	.	+
chr6	41902671	42018095	CCND3	.	-
chr6	117609463	117747018	ROS1	.	-
chr6	117881432	117923705	GOPC	.	-
chr6	135502453	135540311	MYB	.	+
chr6	167412670	167508277	FGFR1OP	.	+
chr7	2945775	3083579	CARD11	.	-
chr7	55086714	55279321	EGFR	.	+
chr7	116312444	116438440	MET	.	+
chr7	128828713	128853386	SMO	.	+
chr7	140419127	140624728	BRAF	.	-
chr8	38268656	38326352	FGFR1	.	-
chr8	57073463	57123883	PLAG1	.	-
chr8	128747680	128753680	MYC	.	+
chr9	133589333	133763062	ABL1	.	+
chr9	134000948	134110057	NUP214	.	+
chr10	43572475	43625799	RET	.	+
chr10	51565108	51590734	NCOA4	.	+
chr10	102890262	102897546	TLX1	.	+
chr10	104153867	104162286	NFKB2	.	+
chr10	123237848	123357972	FGFR2	.	-
chr11	532242	537287	HRAS	.	-
chr11	33880122	33913836	LMO2	.	-
chr11	47236016	47260791	DDB2	.	+
chr11	69455855	69469242	CCND1	.	+
chr11	95709762	96076344	MAML2	.	-
chr11	118618475	118661858	DDX6	.	-
chr12	4382938	4414516	CCND2	.	+
chr12	11802788	12048336	ETV6	.	+
chr12	25357723	25403870	KRAS	.	-
chr12	51157493	51214905	ATF1	.	+
chr12	57910371	57915520	DDIT3	.	-
chr12	66217911	66360075	HMGA2	.	+
chr12	69201956	69244466	MDM2	.	+
chr12	112856155	112947717	PTPN11	.	+
chr13	28536274	28545276	CDX2	.	-
chr14	93260576	93306308	GOLGA5	.	+
chr14	96176304	96180533	TCL1A	.	-
chr14	105235686	105262088	AKT1	.	-
chr16	31191431	31206192	FUS	.	+
chr16	79619740	79634611	MAF	.	-
chr17	5019733	5078329	USP6	.	+
chr17	37844167	37886679	ERBB2	.	+
chr17	41605212	41656988	ETV4	.	-
chr18	23596217	23671181	SS18	.	-
chr18	60790579	60987361	BCL2	.	-
chr19	40736224	40791443	AKT2	.	-
chr19	45250962	45263301	BCL3	.	+
chr19	45281126	45303891	CBLC	.	+
chr20	39314488	39317880	MAFB	.	-
chr22	23521891	23660224	BCR	.	+
chr22	29663998	29696515	EWSR1	.	+
chr22	39619364	39640756	PDGFB	.	-

### Sheet: Tumor_Suppressor_Gene
chr1	17345217	17380665	SDHB	.	-
chr1	51426417	51440305	CDKN2C	.	+
chr1	204485507	204527248	MDM4	.	+
chr1	241660903	241683061	FH	.	-
chr2	47630108	47890285	MSH2	.	+
chr2	208394461	208468155	CREB1	.	+
chr2	209100951	209130798	IDH1	.	-
chr3	10182692	10193904	VHL	.	+
chr3	37034823	37092409	MLH1	.	+
chr3	71001968	71633144	FOXP1	.	-
chr4	123372625	123377880	IL2	.	-
chr4	153241696	153457215	FBXW7	.	-
chr5	112043195	112181936	APC	.	+
chr5	170814120	170838141	NPM1	.	+
chr6	138188325	138204449	TNFAIP3	.	+
chr7	92234235	92465908	CDK6	.	-
chr8	30891317	31031285	WRN	.	+
chr8	118806729	119124092	EXT1	.	-
chr9	4984390	5128183	JAK2	.	+
chr9	93564069	93660831	SYK	.	+
chr9	102584137	102629173	NR4A3	.	+
chr9	135766735	135822261	TSC1	.	-
chr9	139388885	139440238	NOTCH1	.	-
chr10	88516358	88692595	BMPR1A	.	+
chr10	89622870	89731687	PTEN	.	+
chr10	104263744	104393292	SUFU	.	+
chr11	3022152	3078843	CARS	.	-
chr11	3692313	3819022	NUP98	.	-
chr11	32409321	32457176	WT1	.	-
chr11	44117099	44266979	EXT2	.	+
chr11	64570982	64578766	MEN1	.	-
chr11	108093211	108239829	ATM	.	+
chr11	111957497	111990736	SDHD	.	+
chr11	120207623	120360645	ARHGEF12	.	+
chr13	28577411	28674729	FLT3	.	-
chr13	32889611	32974403	BRCA2	.	+
chr13	48877862	49173572	RB1	.	+
chr14	99635624	99737861	BCL11B	.	-
chr15	74287014	74340153	PML	.	+
chr15	91260558	91359395	BLM	.	+
chr16	2097466	2139488	TSC2	.	+
chr16	3775055	3930727	CREBBP	.	-
chr16	11348262	11350057	SOCS1	.	-
chr16	23614481	23652631	PALB2	.	-
chr16	50775961	50835846	CYLD	.	+
chr16	64977656	65160015	CDH11	.	-
chr16	68771128	68869451	CDH1	.	+
chr16	88941266	89043612	CBFA2T3	.	-
chr17	7565097	7590868	TP53	.	-
chr17	11924141	12047147	MAP2K4	.	+
chr17	29421945	29709134	NF1	.	+
chr17	30264037	30328064	SUZ12	.	+
chr17	41196312	41322262	BRCA1	.	-
chr17	62495734	62504317	DDX5	.	-
chr19	1177557	1228434	STK11	.	+
chr19	1609289	1652604	TCF3	.	-
chr19	11071501	11190102	SMARCA4	.	+
chr19	33790840	33793470	CEBPA	.	-
chr21	36160098	37376965	RUNX1	.	-
chr22	24129118	24180195	SMARCB1	.	+
chr22	29083731	29138410	CHEK2	.	-
chr22	29999545	30094587	NF2	.	+
chrX	132669773	133119922	GPC3	.	-
