## Supplementary material for "Uncovering missed indels by leveraging unmapped reads": supplementary_table_S2.xlsx

### Sheet: list_of_samples
Sample Id	TCGA_Sample_Barcode	Filename
1	TCGA-A2-A04P-01A-31D-A128-09	TCGA-A2-A04P-01A-31D-A128-09_IlluminaGA-DNASeq_whole.bam
2	TCGA-A2-A04T-01A-21D-A128-09	TCGA-A2-A04T-01A-21D-A128-09_IlluminaGA-DNASeq_whole.bam
3	TCGA-A2-A0D0-01A-11D-A128-09	TCGA-A2-A0D0-01A-11D-A128-09_IlluminaGA-DNASeq_whole.bam
4	TCGA-A2-A0D2-01A-21D-A128-09	TCGA-A2-A0D2-01A-21D-A128-09_IlluminaGA-DNASeq_whole.bam
5	TCGA-A2-A0EU-01A-22D-A060_130807	TCGA-A2-A0EU-01A-22D-A060_130807_SN590_0235_AC29RAACXX_s_1_rg.sorted.bam
6	TCGA-A7-A0CE-01A-11D-A12L-09	TCGA-A7-A0CE-01A-11D-A12L-09_IlluminaGA-DNASeq_whole_1.bam
7	TCGA-A7-A0D9-01A-31D-A060_130807	TCGA-A7-A0D9-01A-31D-A060_130807_SN590_0235_AC29RAACXX_s_5_rg.sorted.bam
8	TCGA-AO-A0J4-01A-11D-A128-09	TCGA-AO-A0J4-01A-11D-A128-09_IlluminaGA-DNASeq_whole.bam
9	TCGA-AO-A0J6-01A-11D-A128-09	TCGA-AO-A0J6-01A-11D-A128-09_IlluminaGA-DNASeq_whole.bam
10	TCGA-AO-A0JF-01A-11D-A060_130719	TCGA-AO-A0JF-01A-11D-A060_130719_SN1120_0270_AC2CVRACXX_s_1_rg.sorted.bam
11	TCGA-AO-A0JJ-01A-11D-A060_130725	TCGA-AO-A0JJ-01A-11D-A060_130725_SN590_0233_AD2B3HACXX_s_3_rg.sorted.bam
12	TCGA-AO-A0JL-01A-11D-A060_130725	TCGA-AO-A0JL-01A-11D-A060_130725_SN590_0234_BC29HAACXX_s_1_rg.sorted.bam
13	TCGA-AR-A0TU-01A-31D-A106_130719	TCGA-AR-A0TU-01A-31D-A106_130719_SN1120_0270_AC2CVRACXX_s_5_rg.sorted.bam
14	TCGA-B6-A0RE-01A-11D-A060_130725	TCGA-B6-A0RE-01A-11D-A060_130725_SN590_0234_BC29HAACXX_s_7_rg.sorted.bam
15	TCGA-B6-A0RG-01A-11D-A060_130807	TCGA-B6-A0RG-01A-11D-A060_130807_SN590_0235_AC29RAACXX_s_3_rg.sorted.bam
16	TCGA-B6-A0RI-01A-11D-A060_130807	TCGA-B6-A0RI-01A-11D-A060_130807_SN590_0236_BC291KACXX_s_3_rg.sorted.bam
17	TCGA-B6-A0X4-01A-11D-A106_130719	TCGA-B6-A0X4-01A-11D-A106_130719_SN1120_0270_AC2CVRACXX_s_7_rg.sorted.bam
18	TCGA-BH-A0B3-01A-11D-A128-09	TCGA-BH-A0B3-01A-11D-A128-09_IlluminaGA-DNASeq_whole.bam
19	TCGA-BH-A0B9-01A-11D-A128-09	TCGA-BH-A0B9-01A-11D-A128-09_IlluminaGA-DNASeq_whole.bam
20	TCGA-BH-A0BM-01A-11D-A060_130725	TCGA-BH-A0BM-01A-11D-A060_130725_SN590_0234_BC29HAACXX_s_3_rg.sorted.bam
21	TCGA-BH-A0DK-01A-21D-A060_130807	TCGA-BH-A0DK-01A-21D-A060_130807_SN590_0236_BC291KACXX_s_5_rg.sorted.bam
22	TCGA-BH-A0E0-01A-11D-A128-09	TCGA-BH-A0E0-01A-11D-A128-09_IlluminaGA-DNASeq_whole.bam
23	TCGA-BH-A0GY-01A-11D-A060_130807	TCGA-BH-A0GY-01A-11D-A060_130807_SN590_0235_AC29RAACXX_s_7_rg.sorted.bam
24	TCGA-BH-A0H6-01A-21D-A060_130725	TCGA-BH-A0H6-01A-21D-A060_130725_SN590_0233_AD2B3HACXX_s_1_rg.sorted.bam
25	TCGA-BH-A0H7-01A-13D-A060_130725	TCGA-BH-A0H7-01A-13D-A060_130725_SN590_0233_AD2B3HACXX_s_7_rg.sorted.bam
26	TCGA-BH-A0HB-01A-11D-A060_130725	TCGA-BH-A0HB-01A-11D-A060_130725_SN590_0234_BC29HAACXX_s_5_rg.sorted.bam
27	TCGA-BH-A0HK-01A-11D-A060_130807	TCGA-BH-A0HK-01A-11D-A060_130807_SN590_0236_BC291KACXX_s_1_rg.sorted.bam
28	TCGA-BH-A0HX-01A-21D-A060_130807	TCGA-BH-A0HX-01A-21D-A060_130807_SN590_0236_BC291KACXX_s_7_rg.sorted.bam
29	TCGA-BH-A0W5-01A-11D-A106_130719	TCGA-BH-A0W5-01A-11D-A106_130719_SN1120_0270_AC2CVRACXX_s_3_rg.sorted.bam
30	TCGA-BH-A0WA-01A-11D-A128-09	TCGA-BH-A0WA-01A-11D-A128-09_IlluminaGA-DNASeq_whole.bam
